# Genome-directed study reveals the diversity of *Salmonella* T6SS effectors and identifies a novel family of lipid-targeting antibacterial toxins

**DOI:** 10.1101/2024.09.27.615498

**Authors:** Gianlucca G. Nicastro, Stephanie Sibinelli-Sousa, Julia Takuno Hespanhol, Thomas W. C. Santos, Joseph P. Munoz, Rosangela S. Santos, Blanca M. Perez-Sepulveda, Sayuri Miyamoto, L. Aravind, Robson F. de Souza, Ethel Bayer-Santos

## Abstract

Bacterial warfare is a common and ancient phenomenon in nature, where bacterial species use strategies to inhibit the growth or kill competitors. This involves the production and deployment of antibacterial toxins that disrupt essential cellular processes in target cells. The continuous arms race in which bacteria acquire new toxin and immunity proteins to promote increased adaptation to their environment is responsible for the diversification of this toxin repertoire. Here, we deployed *in-silico* strategies to analyze 10,000 genomes and identify effectors secreted via the type VI secretion system of *Salmonella*. We identified 128 candidates, which are widespread in a vast array of *Salmonella* serovars and other bacterial species. Tox-Act1 is among the most frequent candidates and was selected for in-depth characterization. Tox-Act1 contains a permuted NlpC/P60 papain-like catalytic core characteristic of lipid-targeting members rather than the typical peptidases or amidases. Evolutionary analysis revealed the relationship of Tox-Act1 with acyltransferases. Biochemical assays with purified toxin and lipidomics of intoxicated cells showed that Tox-Act1 exhibits phospholipase activity, cleaving off acyl groups from phosphatidylglycerol and phosphatidylethanolamine. In addition, we demonstrate that Tox-Act1 is secreted in a T6SS-dependent manner and provide a competitive advantage during colonization of the gut of infected mice. This work broadens our understanding of toxin domains and provides the first direct characterization of a lipid-targeting NlpC/P60 domain in biological conflicts.
