## Supplementary material for "Genome-directed study reveals the diversity of *Salmonella* T6SS effectors and identifies a novel family of lipid-targeting antibacterial toxins": Table S1

### Sheet: Table S1
Table S1. List of all T6SS toxin domains identified in this study in the 10K Salmonella Genomes dataset.
Domain namea	Putative activity	Genomeb	Locic	Fusedd	Cargoe	T6SS vicinityf	Putative target	Referenceg
Tlde1.st1	LD-Transpeptidase	4988	4990	0	4683	2936	Antibacterial	This study; 20; 71
Tae4.st	Peptidase	3937	4049	0	3961	3938	Antibacterial	This study; 39; 71.
Ntox47.st1	Nuclease (BECR)	1895	1895	378	1219	945	Antibacterial	This study; 9; 55; 71.
Tox-HopH1.st	Peptidase	1610	1613	2	1382	7	Anti-eukaryotic	This study; 9
Ntox47.st2	Nuclease (BECR)	1552	1552	11	1167	1069	Antibacterial	This study; 9
TreTu.st	ADP-ribosyltransferase	1224	1240	1178	18	725	Antibacterial	This study; 40; 71; 73.
STox_62	ADP-ribosyltransferase	906	921	44	2	24	Antibacterial	This study.
Tae2.st	Peptidase	742	748	0	703	701	Antibacterial	This study; 39; 71.
ColE7.2	Nuclease	458	458	440	9	53	Antibacterial	9; 73; 72; 74
Tox-Act1	Phospholipase; Acyltransferase	401	402	1	360	187	Antibacterial	This study; 75; 71; 72; 74.
Tox-WHH.st1	Nuclease (HNH)	304	319	266	23	133	Antibacterial	This study; 9; 71; 72; 76.
STox_18	Pore-forming	237	248	69	1	67	Anti-eukaryotic	This study.
Tox-ART-HYD3.st	ADP-ribosyltransferase	182	182	98	17	20	Antibacterial	This study; 9.
STox_19	Metallopeptidase	164	198	0	163	95	Antibacterial	This study; 71.
Ssp6.st	Pore-forming	158	158	0	157	15	Antibacterial	This study; 41.
STox_53	Nuclease (HNH)	141	141	0	0	0	Antibacterial	This study.
STox_36	Nuclease (HNH)	112	124	32	0	0	Antibacterial	This study; 72; 74.
STox_31	Not determined	106	108	0	81	39	Antibacterial	This study.
Tox-ParBL.st3	Nuclease (ParB/Sulfiredoxin)	103	104	89	1	49	Antibacterial	This study; 9; 71.
Tle1.st	Phospholipase	84	98	90	5	14	Antibacterial	This study; 52; 72; 74.
STox_25	Not determined	81	81	23	27	31	Antibacterial	This study.
STox_57	Nuclease (BECR)	78	78	40	3	17	Antibacterial/ Anti-eukaryotic	This study; 51; 71.
Tox-AHH.st2	Nuclease (HNH)	75	75	55	0	44	Antibacterial	This study; 9; 71.
STox_7	Nuclease (GIY-YIG)	69	69	37	2	26	Antibacterial	This study; 71.
Tke2.st	Nuclease (HNH)	66	66	4	8	8	Antibacterial	This study; 43; 72; 73.
STox_3	Nuclease (BECR)	63	63	15	46	35	Antibacterial	This study.
Pyocin_S	Nuclease	51	70	33	20	14	Antibacterial	25; 73.
Ntox49.st	Nuclease (BECR)	49	52	46	5	34	Antibacterial	This study; 9; 73.
STox_58	Nuclease (BECR)	47	47	26	4	11	Antibacterial/ Anti-eukaryotic	This study; 71.
STox_4	Nuclease (BECR)	44	44	40	1	13	Antibacterial	This study.
Col-Pyo_DNase	Nuclease	42	45	21	9	2	Antibacterial	25; 73.
Tox-Peptidase M4.st	Peptidase	41	41	0	2	1	Antibacterial	This study; 9.
STox_60	Nuclease (BECR)	41	42	6	0	2	Antibacterial	This study; 71.
Tox-REase-3/4.st	Nuclease (PDDExK)	34	34	29	1	8	Antibacterial	This study; 9; 71; 73.
Ntox18.st1	Nuclease (BECR)	33	33	1	14	11	Antibacterial	This study; 9.
STox_14	Nuclease	33	33	10	21	18	Antibacterial	This study.
STox_17	Pore-forming	33	33	29	1	1	Antibacterial	This study; 72.
Tox-Peptidase M23.st	Metallopeptidase	32	32	0	32	16	Antibacterial	This study; 9.
Tlde1.st2	LD-Transeptidase	32	32	0	31	15	Antibacterial	This study; 20; 71.
Tox-WHH.st2	Nuclease (HNH)	32	32	22	7	16	Antibacterial	This study; 9.
Tox-ParBL.st2	Nuclease (ParB/Sulfiredoxin)	28	28	24	3	15	Antibacterial	This study; 9.
Tox-REAse-5.1	Nuclease (PDDExK)	27	27	14	13	11	Antibacterial	9
Ntox34.st	Nuclease (BECR)	26	26	8	0	8	Anti-eukaryotic	This study; 9.
STox_23	ADP-ribosyltransferase	26	26	8	11	10	Antibacterial	This study.
STox_50	Glycosidase	26	30	0	2	3	Antibacterial	This study.
Tox-Caspase.st	Peptidase	25	25	0	24	0	Antibacterial	This study; 9.
STox_61	Nuclease (HNH)	25	25	17	0	6	Antibacterial	This study; 75.
STox_24	Not determined	23	23	1	7	7	Antibacterial	This study.
STox_59	Nuclease (BECR)	23	23	13	5	13	Antibacterial/ Anti-eukaryotic	This study; 71.
STox_56	Glycosidase	22	39	1	28	26	Antibacterial	This study; 72.
TTc_toxin_rep	Pore-forming	22	45	0	1	0	Anti-eukaryotic	25
ExoY.st	Nucleotidyltransferase	20	20	0	1	0	Anti-eukaryotic	This study; 50.
VasX.st	Pore-forming	19	30	21	7	27	Antibacterial/ Anti-eukaryotic	This study; 44.
STox_32	Not determined	18	18	4	5	5	Antibacterial	This study.
Tox-JAB2.st2	Peptidase	18	20	10	4	11	Antibacterial	This study; 9; 71.
STox_49	Not determined	17	48	0	48	32	Anti-eukaryotic	This study; 75; 72; 76.
Ntox44.st2	Nuclease	16	16	0	16	0	Antibacterial	This study; 9.
Tox-JAB2.1	Peptidase	16	17	8	1	8	Antibacterial	9; 71.
Tox-ParBL.st1	Nuclease (ParB/Sulfiredoxin)	15	15	4	6	6	Antibacterial	This study; 9.
TseH.st	Phospholipase; Acyltransferase	15	15	1	0	0	Antibacterial	This study; 45.
Ntox44.st1	Nuclease	14	14	0	14	0	Antibacterial	This study; 9.
Pesticin	Glycosidase	14	17	0	2	0	Antibacterial	25; 72.
Tox-URI1.st	Nuclease (GIY-YIG)	14	14	2	0	1	Antibacterial	This study; 9; 71.
Tox-URI.6	Nuclease (GIY-YIG)	14	14	4	0	4	Antibacterial	9
STox_29	Not determined	13	17	4	0	0	Antibacterial	This study; 74.
STox_39	Not determined	13	13	0	1	0	Antibacterial	This study.
STox_6	Nuclease (BECR)	13	13	4	2	1	Antibacterial	This study; 53.
Tlde1_dom	LD-Transeptidase	13	15	0	11	0	Antibacterial	25; 71.
Tge2.st	Glycosidase	12	12	0	12	12	Antibacterial	This study; 46.
Tox-AHH.st4	Nuclease (HNH)	12	12	6	3	3	Antibacterial	This study; 9.
Tox-Ribonuclease.st	Nuclease (BECR)	12	12	11	0	3	Antibacterial	This study; 9; 71.
STox_1	Nuclease (BECR)	11	11	8	1	2	Antibacterial	This study.
Tox-ART-HYD.st	ADP-ribosyltransferase	11	12	5	3	3	Antibacterial	This study; 9; 71.
Tox-Caspase.1	Peptidase	10	10	0	8	0	Antibacterial	9
Ntox19.st	Nuclease (BECR)	9	9	7	0	7	Antibacterial	This study; 9.
STox_45	Not determined	9	9	0	9	0	Antibacterial	This study.
WHH	Nuclease (HNH)	9	9	4	1	1	Antibacterial	25; 71; 72; 76.
Ntox7.st	Nuclease (BECR)	8	8	2	2	2	Antibacterial	This study; 9.
STox_11	Not determined	8	8	6	1	6	Antibacterial	This study.
STox_44	Peptidase	8	8	0	0	0	Antibacterial	This study.
STox_46	Glycosidase	8	10	0	9	8	Antibacterial	This study.
STox_33	Not determined	7	7	0	0	0	Antibacterial	This study.
Tox-MPTase.6	Peptidase	6	6	0	3	0	Antibacterial	9
TseV	Nuclease (PDDExK)	6	6	3	3	5	Antibacterial	21; 73.
Tox-HNHGH-E.st	Nuclease (HNH)	5	5	3	0	2	Anti-eukaryotic	This study; 9.
Lipase_3	Phospholipase	5	5	0	3	0	Antibacterial	25; 75; 76.
Ntox33.1	Nuclease (BECR)	5	5	0	0	0	Anti-eukaryotic	9
RhsP2.st	ADP-ribosyltransferase	5	5	2	2	0	Antibacterial	This study; 47; 73.
STox_42	Glycosidase	5	5	0	3	3	Antibacterial	This study; 9.
Ntox48.1	5	4	4	0	0	0	Antibacterial	9; 74
Tox-REase-7.st	Nuclease (PDDExK)	4	4	2	0	0	Antibacterial	This study; 9.
STox_12	ADP-ribosyltransferase	4	4	1	0	1	Antibacterial	This study.
CdiA_C.st	Nuclease (PDDExK)	4	4	1	0	1	Antibacterial	This study; 25.
EvpQ.st	Peptidase	4	4	0	0	0	Anti-eukaryotic	This study; 48.
Tox-HopH1.1	Metallopeptidase	4	4	0	0	0	Anti-eukaryotic	9
Tox-MCF.1	Phosphoryl AMPylation	4	4	0	3	0	Anti-eukaryotic	9
Tox-PLA2.1	Phospholipase	4	4	4	0	4	Anti-eukaryotic	9
Tox-URI2.1	Nuclease (GIY-YIG)	4	4	0	0	0	Antibacterial	9; 71.
STox_35	Phosphodiester glycosidase	3	3	0	1	0	Anti-eukaryotic	This study.
STox_20	Deaminase	3	3	3	0	3	Antibacterial	This study; 71.
STox_51	Metallopeptidase	3	3	0	3	1	Antibacterial	This study; 71.
STox_54	Nuclease (PDDExK)	3	3	0	0	0	Anti-eukaryotic	This study.
Tox-AHH.st1	Nuclease (HNH)	3	3	1	0	1	Antibacterial	This study; 9; 75.
Tox-URI2.st	Nuclease (GIY-YIG)	3	3	2	0	2	Antibacterial	This study; 9; 71.
DUF3274	Phospholipase	2	3	2	1	0	Antibacterial/ Anti-eukaryotic	25; 49; 73.
Ntox20.1	Nuclease (BECR)	2	2	0	1	0	Antibacterial	9
STox_41	Metallopeptidase	2	2	0	0	0	Antibacterial/ Anti-eukaryotic	This study.
Tox-CNF.1	Deaminase	2	2	2	0	0	Anti-eukaryotic	9
Tox-PL.1	Peptidase	2	2	2	0	0	Antibacterial	9; 72; 73.
Tox-JAB2.st1	Peptidase	2	2	0	0	0	Antibacterial	This study; 9.
Ntox18.st2	Nuclease (HNH)	1	1	1	0	0	Antibacterial	This study; 9.
Ntox24.1	Nuclease (BECR)	1	1	0	1	0	Antibacterial	9
STox_55	Nuclease (BECR)	1	1	1	0	0	Antibacterial	This study.
STox_2	Nuclease (BECR)	1	1	1	0	1	Antibacterial	This study; 72.
Tle3.st	Phospholipase	1	2	2	0	0	Antibacterial	This study; 54; 72; 73.
STox_30	Not determined	1	1	1	0	1	Antibacterial	This study.
STox_37	Nuclease (BECR)	1	1	1	0	1	Antibacterial	This study.
Pesticin.st	Glycosidase	1	1	1	0	1	Antibacterial	This study; 25; 72.
Tox-AB hydrolase2.1	Phospholipase	1	2	2	0	0	Antibacterial	9; 76; 73.
Tox-AHH.2	Nuclease (HNH)	1	1	0	0	0	Antibacterial	9; 75; 71.
Tox-AHH.st3	Nuclease (HNH)	1	1	0	0	0	Antibacterial	This study; 9.
Tox-GHH2.1	Nuclease (HNH)	1	1	1	0	0	Antibacterial	9
Tox-PL2.1	Peptidase	1	1	0	1	0	Antibacterial	9
Tox-SerPeptidase.1	Peptidase	1	1	1	0	0	Anti-eukaryotic	9
Tox-SHH.3	Nuclease (HNH)	1	1	1	0	0	Antibacterial	9
Tox-URI.1	Nuclease (GIY-YIG)	1	1	0	0	0	Antibacterial	9; 71.
Tox-WHH.2	Nuclease (HNH)	1	1	0	0	0	Antibacterial	9; 71; 72; 76.
Tox-WTIP.1	Pore-forming	1	1	0	1	0	Anti-eukaryotic	9
Legend: aName of toxic domains. STox_xx are HMMs of toxic domains generated in this study and new versions of already described HMMs received a ".st" at the end of their names; bNumber of genomes within the 10KSG that encodes the specified toxin domain; cNumber of proteins that contain the specified toxin domain; dNumber of proteins fused to an N-terminal T6SS trafficking domain; eNumber of prote…
