## Supplementary material for "Genome-directed study reveals the diversity of *Salmonella* T6SS effectors and identifies a novel family of lipid-targeting antibacterial toxins": Table S4

### Sheet: Table S4
Table S4. List of strains, plasmids, antibodies and primers used in this study.
Strains	Description	Source
Salmonella Oranienburg	S. Oranienburg (FD01848827)	Perez-Sepulveda et al. Genome Biology 2021; Prof. Cristiano Moreira
Escherichia coli DH5α	Cloning and toxicity assays	Lab stock
Escherichia coli MG1655	Lipidomics	Lab stock
Escherichia coli BL21(DE3)	Recombinant protein expression	Lab stock
Salmonella Typhimurium IC33Q	S. Typhimurium IC33Q (FD01843896)	Perez-Sepulveda et al. Genome Biology 2021; Prof. Jay Hinton
Salmonella Typhimurium IC33Q ∆tssL	S. Typhimurium IC33Q ∆tssL (FD01843896)	This study
Salmonella Typhimurium IC33Q ∆tox-act1/imm-act1	S. Typhimurium IC33Q ∆tox-act1/imm-act1, CmR	This study
Plasmids	Description	Reference
pBRA	Derivative of pBAD24, PBAD promoter, mob, pBBR1 ori, SpR	Souza et al. Nat. Commun. 2015
pBRA Tox-Act1WT	pBRA expressing Tox-Act1WT (FD01848827_04209) to E. coli toxicity assay	This study
pBRA SP-Tox-Act1WT	pBRA-SP expressing Tox-Act1WT (FD01848827_04209) to E. coli toxicity assay	This study
pBRA SP-Tox-Act1 H43A	pBRA-SP expressing Tox-Act1H43A (FD01848827_04209) to E. coli toxicity assay	This study
pBRA SP-Tox-Act1C151A	pBRA-SP expressing Tox-Act1C151A (FD01848827_04209) to E. coli toxicity assay	This study
pET28a	PT7 promoter, ColE1 ori, KmR	Novagen Cat#69864-3
pET28a Tox-Act1WT-Strep II	pET28a Tox-Act1WT-Strep II (FD01848827_04209) for protein expression	This study
pET28a Tox-Act1C151A-Strep II	pET28a Tox-Act1C151A-Strep II (FD01848827_04209) for protein expression	This study
pEXT22	PTAC promoter, R100 ori, KmR	Dykxhoorn et al. Gene 1996
pEXT22 Imm-Act1	pEXT22 expressing Imm-Act1 (FD01848827_04210) for E. coli toxicity assay	This study
pKD3	Gene deletion by allelic exchange/PCR template (CmR)	Datsenko and Wanner, PNAS 2000
pKD46	Gene deletion by allelic exchange/Lambda Red genes	Datsenko and Wanner, PNAS 2000
pCP20	Gene deletion by allelic exchange/FRT Recombinase	Datsenko and Wanner, PNAS 2000
Antibodies	Description	Source
Strep-Tactin HRP conjugate	For western blot to confirm recombinant protein expression	Fisher Scientific Cat# NC9523094
Rabbit anti-GroEL	For western blot to confirm identity of GroEL during protein purification	Sigma Cat# G6532
Primers	Sequence	Purpose
EBS 464-F NcoI	AATTCCATGGGTGTGAAAGACTTATGGCAGAC	Clone Tox-Act1 (FD01848827_04209) in pBRA and pBRA SP
EBS 465-R SalI	TATAGTCGACTTATTTGTCATTGTATGAACTCC	Clone Tox-Act1 (FD01848827_04209) in pBRA and pBRA SP
EBS 466-F BamHI	AATAGGATCCAGGAGGAATTCACCATGACAAATAAATTCTGGATACG	Clone Imm-Act1 (FD01848827_04210) in pEXT22
EBS 467-R HindIII	ATATAAGCTTTTATCTTATTTTTTTGAAAGCCAG	Clone Imm-Act1 (FD01848827_04210) in pEXT22
EBS 519-F	GATGTAACCGGAAATAATGCGACGACACACTCCGTTGAG	Point mutation C151A in Tox-Act1 (FD01848827_04209)
EBS 520-R	CTCAACGGAGTGTGTCGTCGCATTATTTCCGGTTACATC	Point mutation C151A in Tox-Act1 (FD01848827_04209)
EBS 582-F	GTTGAAACCACAGGTGCGGGTGCTGCTTTTGTCTCTGT	Point mutation H43A in Tox-Act1 (FD01848827_04209)
EBS 583-R	ACAGAGACAAAAGCAGCACCCGCACCTGTGGTTTCAAC	Point mutation H43A in Tox-Act1 (FD01848827_04209)
EBS 693-R BamHI	ttttGGATCCttaTTTTTCAAATTGCGGATGGCTCCAAGCGCTCCCTTTGTCATTGTATGAACTCCC	Clone Tox-Act1 in pET28a with C-terminal Strep-tag plus linker. Used with EBS 464-F
EBS 313-F	GAACTGTGGGGAGTGCGCGATAAATGACAGACAGTGTGTAGGCTGGAGCT	Deletion tssL (FD01843896)
EBS 525-R	AGGTCGATTTTTTTATCATTCATTCACTCCACTACcatatgaatatcctc	Deletion of TssL (FD01843896)
EBS 528-F	GAGTGAAAGACTTATGGCAGACAGCACTGAACACGGTGTAGGCTGGAGCT	Deletion of Tox-Act1 and Imm-Act1 (FD01843896)
EBS 529-R	TTATCTTATTTTTTTGAAAGCCAGCAAAATAAGcatatgaatatcctc	Deletion of Tox-Act1 and Imm-Act1 (FD01843896)
aRestriction enzymes are underlined. Point mutations are in bold.
