## Supplementary material for "Genome-directed study reveals the diversity of *Salmonella* T6SS effectors and identifies a novel family of lipid-targeting antibacterial toxins": Table S5

### Sheet: Table S5A
Table S5A. MRM transition for LC-MS/MS method of phospholipids and lysophospholipids.
Compound	MRM (m/z)	CE (eV)	Dwell Time (ms)
PG 16:0-18:1	747.52>281.30	41	20
LPG 16:0	483.30>255.20	26	20
LPG 18:1	509.30>281.20	26	20
PE 16:0-18:1	716.52>281.20	35	20
LPE 16:0	452.28>255.20	26	20
LPE 18:1	478.30>281.20	29	20

### Sheet: Table S5B
Table S5B. Internal standard used for lipidomics analysis in negative mode.
Lipid	Concentration (ug/mL)
Ceramide (d18:1/17:0)	10
Cardiolipin (14:0x4)	20
Free fatty acid (FFA) (13:0)	20
Hexosyl ceramide (d18:1/17:0)	5
2-Hexosyl ceramide (d18:1/17:0)	5
Lysophosphatidylcholine (17:1)	10
Lysophosphatidylcholine (19:0)	25
Lysophosphatidylethanolamine (17:1)	5
Phosphatidic acid (14:0x2)	20
Phosphatidylcholine (17:0)	25
Phosphatidylcholine (21:0)	20
Phosphatidylethanolamine (14:0x2)	20
Phosphatidylethanolamine (17:0x2)	25
Phosphatidylglycerol (14:0x2)	20
Phosphatidylglycerol (17:0x2)	25
Phosphatidylserine (14:0x2)	25
Phosphatidylserine (17:0x2)	25
Sphingomyelin (d18:1/17:0)	5
Sulfatide (d18:1/17:0)	1
